# Transcriptome responses of intestinal epithelial cells induced by membrane vesicles of *Listeria monocytogenes* unveil novel insights into the host-pathogen cross talk

**DOI:** 10.1101/679951

**Authors:** Raman Karthikeyan, Pratapa Gayathri, Paramasamy Gunasekaran, Medicharla V. Jagannadham, Jeyaprakash Rajendhran

**Author notes:** Address correspondence to Jeyaprakash Rajendhran, and Medicharla V. Jagannadham, (.).

## Abstract

Membrane vesicles (MVs) serve as a vital source of virulence factors in many pathogenic organisms. The release of MVs by *Listeria monocytogenes* is only recently recognized, but its role in the pathogenesis is poorly understood. Here, we investigated the role of MVs of *L. monocytogenes* in virulence and host interactions. Proteomic analyses of whole cells and MVs of *L. monocytogenes* were performed using LC/MS/MS. A total of 1376 and 456 proteins were identified in the *L. monocytogenes* cells and MVs, respectively. Also, we have found that MVs contains active pore-forming listeriolysin (LLO), internalin B (inlB), phosphatidylinositol-specific phospholipase C (PI-PLC-A). We have previously reported that MVs of *L. monocytogenes* can infect and induce cytotoxicity in Caco-2 cells. In this study, we report the transcriptome response of Caco-2 cells upon infection with MVs as well as *L. monocytogenes*. In particular, we observed the up-regulation of autophagy-related genes in the early phase of infection with MVs. Transcription of inflammatory cytokines (CCL2, CXCL6, CXCL8, CXCL15, CXCL5, CXCL10) peaked at four h of infection. A large number of differentially expressed genes was associated with actin cytoskeleton rearrangement, autophagy, cell cycle arrest, and induction of oxidative stress. At a later time point, transcriptional programs generated upon infection with MVs point toward to evade innate immune signals, by modulating the expression of anti-inflammatory genes. KEGG pathway enrichment analysis revealed that MVs induce several signaling pathways such as PI3k-Akt signaling pathway, mitogen-activated protein kinase (MAPK) pathway, NOD-like receptor signaling pathway, cAMP signaling pathway, TNF, and NF-kB signaling pathway. Moreover, MVs induced the expression of cell cycle regulatory genes, which may result in the ability to prolong host cell survival, thus protecting the replicative niche for *L. monocytogenes*. Notably, we identified several non-coding RNAs (ncRNAs) are regulated during infection, suggesting that an early manipulation of the host gene expression may be essential for *L. monocytogenes* persistence and replication in host cells.
