## Supplementary material for "Transcriptome responses of intestinal epithelial cells induced by membrane vesicles of *Listeria monocytogenes* unveil novel insights into the host-pathogen cross talk": Table S3. List of differentially regulated non-coding RNAs

### Sheet: MV 4h
MV 4h
Gene symbol	Gene name	Fold change	p value	Regulation
LINC00312	long intergenic non-protein coding RNA 312(LINC00312)	8.00388	2.06e-05	Up
LINC00324	long intergenic non-protein coding RNA 324(LINC00324)	0.17802	0.000182446	Down
LINC00526	long intergenic non-protein coding RNA 526(LINC00526)	0.25687	0.00742611	Down
LINC00645	long intergenic non-protein coding RNA 645(LINC00645)	5.18591	0.00339307	Up
LINC00668	long intergenic non-protein coding RNA 668(LINC00668)	0.341644	0.000186934	Down
LINC00673	long intergenic non-protein coding RNA 673(LINC00673)	0.406581	0.00245984	Down
LINC00886	long intergenic non-protein coding RNA 886(LINC00886)	3.46233	0.000798575	Up
LINC00987	long intergenic non-protein coding RNA 987(LINC00987)	7.81851	0.000170247	Up
LINC01273	long intergenic non-protein coding RNA 1273(LINC01273)	4.40226	0.00237013	Up
LINC01559	long intergenic non-protein coding RNA 1559(LINC01559)	5.7113	1.6e-09	Up
MIR1304	microRNA 1304(MIR1304)	0.00215768	8.29e-12	Down
MIR3654	microRNA 3654(MIR3654)	0.288016	0.000149301	Down
MIR4426	microRNA 4426(MIR4426)	0.168212	2.09e-05	Down
MIR4521	microRNA 4521(MIR4521)	0.0607401	3.02e-05	Down
MIR4720	microRNA 4720(MIR4720)	0.0631976	0.000195715	Down
MIR7-1	microRNA 7-1(MIR7-1)	0.0823946	0.00631453	Down
MKLN1-AS	MKLN1 antisense RNA(MKLN1-AS)	5.55835	0.00130409	Up
RNU4-2	RNA, U4 small nuclear 2(RNU4-2)	0.0304826	1.13e-18	Down
RNU5A-1	RNA, U5A small nuclear 1(RNU5A-1)	0.0413708	0.00168746	Down
RNU5D-1	RNA, U5D small nuclear 1(RNU5D-1)	0.193544	6.49e-05	Down
RNU6-2	RNA, U6 small nuclear 2(RNU6-2)	0.209114	0.000371141	Down
RNU6-7	RNA, U6 small nuclear 7(RNU6-7)	0.066718	0.00329752	Down
RNU6ATAC	RNA, U6atac small nuclear (U12-dependent splicing)(RNU6ATAC)	0.113613	5.31e-07	Down
RNVU1-19	RNA, variant U1 small nuclear 19(RNVU1-19)	0.215257	1.07e-05	Down
RNVU1-3	RNA, variant U1 small nuclear 3(RNVU1-3)	0.09097	1.29e-07	Down
RNVU1-6	RNA, variant U1 small nuclear 6(RNVU1-6)	0.021059	2.79e-05	Down
SCARNA1	small Cajal body-specific RNA 1(SCARNA1)	0.0608837	0.00203901	Down
SCARNA12	small Cajal body-specific RNA 12(SCARNA12)	0.0660938	0.000637921	Down
SCARNA18	small Cajal body-specific RNA 18(SCARNA18)	0.124196	2.28e-06	Down
SCARNA2	small Cajal body-specific RNA 2(SCARNA2)	0.118235	8.19e-07	Down
SCARNA20	small Cajal body-specific RNA 20(SCARNA20)	0.00517623	5.94e-09	Down
SCARNA23	small Cajal body-specific RNA 23(SCARNA23)	0.0576647	4.9e-07	Down
SCARNA28	small Cajal body-specific RNA 28(SCARNA28)	0.0677013	6.24e-12	Down
SCARNA7	small Cajal body-specific RNA 7(SCARNA7)	4.61797	1e-05	Up
SNAR-A11	small ILF3/NF90-associated RNA A11(SNAR-A11)	0.00308872	2.84e-10	Down
SNAR-A2	small ILF3/NF90-associated RNA A2(SNAR-A2)	0.00297391	1.59e-10	Down
SNAR-B1	small ILF3/NF90-associated RNA B1(SNAR-B1)	0.0215003	0.00425318	Down
SNAR-B2	small ILF3/NF90-associated RNA B2(SNAR-B2)	0.0301312	0.00725367	Down
SNHG15	small nucleolar RNA host gene 15(SNHG15)	0.192781	4.94e-05	Down
SNHG19	small nucleolar RNA host gene 19(SNHG19)	0.138328	0.00048964	Down
SNHG20	small nucleolar RNA host gene 20(SNHG20)	0.126727	0.00220118	Down
SNHG25	small nucleolar RNA host gene 25(SNHG25)	0.147241	0.000427535	Down
SNHG3	small nucleolar RNA host gene 3(SNHG3)	0.0487355	0.00027651	Down
SNHG4	small nucleolar RNA host gene 4(SNHG4)	0.26	0.000785357	Down
SNHG5	small nucleolar RNA host gene 5(SNHG5)	0.449479	0.00406682	Down
SNHG7	small nucleolar RNA host gene 7(SNHG7)	0.0604308	0.00151969	Down
SNHG8	small nucleolar RNA host gene 8(SNHG8)	0.284578	0.0109388	Down
SNIP1	Smad nuclear interacting protein 1(SNIP1)	3.01428	0.0014717	Up
SNORA1	small nucleolar RNA, H/ACA box 1(SNORA1)	0.36201	0.000720741	Down
SNORA10	small nucleolar RNA, H/ACA box 10(SNORA10)	0.051416	0.000311602	Down
SNORA101B	small nucleolar RNA, H/ACA box 101B(SNORA101B)	0.10511	1.73e-05	Down
SNORA104	small nucleolar RNA, H/ACA box 104(SNORA104)	0.249841	0.00028367	Down
SNORA12	small nucleolar RNA, H/ACA box 12(SNORA12)	0.179865	7.04e-11	Down
SNORA13	small nucleolar RNA, H/ACA box 13(SNORA13)	0.153017	0.000236955	Down
SNORA16A	small nucleolar RNA, H/ACA box 16A(SNORA16A)	0.0248952	9.07e-21	Down
SNORA18	small nucleolar RNA, H/ACA box 18(SNORA18)	0.162486	5.36e-09	Down
SNORA20	small nucleolar RNA, H/ACA box 20(SNORA20)	0.0413237	4.81e-22	Down
SNORA22	small nucleolar RNA, H/ACA box 22(SNORA22)	2.87599	0.00504223	Up
SNORA24	small nucleolar RNA, H/ACA box 24(SNORA24)	0.0404017	2.07e-35	Down
SNORA25	small nucleolar RNA, H/ACA box 25(SNORA25)	0.405006	0.000932953	Down
SNORA26	small nucleolar RNA, H/ACA box 26(SNORA26)	0.10136	2.01e-09	Down
SNORA28	small nucleolar RNA, H/ACA box 28(SNORA28)	0.0375713	4.29e-15	Down
SNORA2A	small nucleolar RNA, H/ACA box 2A(SNORA2A)	0.095486	3.37e-09	Down
SNORA2B	small nucleolar RNA, H/ACA box 2B(SNORA2B)	0.156107	9.16e-05	Down
SNORA38B	small nucleolar RNA, H/ACA box 38B(SNORA38B)	0.0170811	6.74e-07	Down
SNORA3A	small nucleolar RNA, H/ACA box 3A(SNORA3A)	0.101293	5.63e-07	Down
SNORA3B	small nucleolar RNA, H/ACA box 3B(SNORA3B)	0.24814	0.0035729	Down
SNORA40	small nucleolar RNA, H/ACA box 40(SNORA40)	0.267322	1.49e-05	Down
SNORA44	small nucleolar RNA, H/ACA box 44(SNORA44)	0.158197	2.06e-07	Down
SNORA48	small nucleolar RNA, H/ACA box 48(SNORA48)	0.00987061	2.54e-06	Down
SNORA49	small nucleolar RNA, H/ACA box 49(SNORA49)	0.0191558	5.82e-07	Down
SNORA50A	small nucleolar RNA, H/ACA box 50A(SNORA50A)	0.258316	6.61e-06	Down
SNORA50C	small nucleolar RNA, H/ACA box 50C(SNORA50C)	0.0319339	0.00125127	Down
SNORA51	small nucleolar RNA, H/ACA box 51(SNORA51)	0.160581	0.000644253	Down
SNORA5C	small nucleolar RNA, H/ACA box 5C(SNORA5C)	0.113009	0.000115171	Down
SNORA6	small nucleolar RNA, H/ACA box 6(SNORA6)	0.226683	0.000246159	Down
SNORA62	small nucleolar RNA, H/ACA box 62(SNORA62)	0.270964	1.94e-06	Down
SNORA63	small nucleolar RNA, H/ACA box 63(SNORA63)	0.0364269	0.00526384	Down
SNORA64	small nucleolar RNA, H/ACA box 64(SNORA64)	0.0413818	1.93e-18	Down
SNORA67	small nucleolar RNA, H/ACA box 67(SNORA67)	0.0654099	0.000483722	Down
SNORA68	small nucleolar RNA, H/ACA box 68(SNORA68)	0.0732416	1.27e-15	Down
SNORA69	small nucleolar RNA, H/ACA box 69(SNORA69)	0.127643	0.00241338	Down
SNORA71A	small nucleolar RNA, H/ACA box 71A(SNORA71A)	0.011294	3.14e-27	Down
SNORA71B	small nucleolar RNA, H/ACA box 71B(SNORA71B)	0.0460175	1.76e-11	Down
SNORA71C	small nucleolar RNA, H/ACA box 71C(SNORA71C)	0.0151224	2.47e-05	Down
SNORA71D	small nucleolar RNA, H/ACA box 71D(SNORA71D)	0.0168767	1.93e-22	Down
SNORA72	small nucleolar RNA, H/ACA box 72(SNORA72)	0.0653528	4.7e-07	Down
SNORA73A	small nucleolar RNA, H/ACA box 73A(SNORA73A)	0.0631326	0.00605982	Down
SNORA73B	small nucleolar RNA, H/ACA box 73B(SNORA73B)	0.0873093	1.98e-14	Down
SNORA75	small nucleolar RNA, H/ACA box 75(SNORA75)	0.156966	0.000667434	Down
SNORA77	small nucleolar RNA, H/ACA box 77(SNORA77)	0.0171097	0.000420578	Down
SNORA78	small nucleolar RNA, H/ACA box 78(SNORA78)	0.0131225	6.02e-05	Down
SNORA79	small nucleolar RNA, H/ACA box 79(SNORA79)	0.0281444	0.000958767	Down
SNORA7B	small nucleolar RNA, H/ACA box 7B(SNORA7B)	0.0318919	0.00130553	Down
SNORA8	small nucleolar RNA, H/ACA box 8(SNORA8)	0.032893	9.74e-36	Down
SNORA80A	small nucleolar RNA, H/ACA box 80A(SNORA80A)	0.0415499	0.000616548	Down
SNORA80B	small nucleolar RNA, H/ACA box 80B(SNORA80B)	0.0376592	5.71e-06	Down
SNORA80E	small nucleolar RNA, H/ACA box 80E(SNORA80E)	0.129096	0.00324072	Down
SNORA81	small nucleolar RNA, H/ACA box 81(SNORA81)	0.037593	1.45e-06	Down
SNORA9	small nucleolar RNA, H/ACA box 9(SNORA9)	0.0184072	2.46e-25	Down
SNORA93	small nucleolar RNA, H/ACA box 93(SNORA93)	0.028662	0.000968118	Down
SNORA94	small nucleolar RNA, H/ACA box 94(SNORA94)	0.176708	4.65e-06	Down
SNORD10	small nucleolar RNA, C/D box 10(SNORD10)	0.0103245	0.000464112	Down
SNORD110	small nucleolar RNA, C/D box 110(SNORD110)	0.0580903	1.52e-08	Down
SNORD116-1	small nucleolar RNA, C/D box 116-1(SNORD116-1)	0.289635	0.00219736	Down
SNORD116-13	small nucleolar RNA, C/D box 116-13(SNORD116-13)	0.251644	0.00253434	Down
SNORD116-14	small nucleolar RNA, C/D box 116-14(SNORD116-14)	0.161871	6.28e-05	Down
SNORD116-15	small nucleolar RNA, C/D box 116-15(SNORD116-15)	0.0429531	9.37e-10	Down
SNORD116-16	small nucleolar RNA, C/D box 116-16(SNORD116-16)	0.120551	3.05e-09	Down
SNORD116-19	small nucleolar RNA, C/D box 116-19(SNORD116-19)	0.188428	5.03e-05	Down
SNORD116-2	small nucleolar RNA, C/D box 116-2(SNORD116-2)	0.139237	2.65e-06	Down
SNORD116-20	small nucleolar RNA, C/D box 116-20(SNORD116-20)	0.236605	3.12e-05	Down
SNORD116-21	small nucleolar RNA, C/D box 116-21(SNORD116-21)	0.373741	0.0044617	Down
SNORD116-22	small nucleolar RNA, C/D box 116-22(SNORD116-22)	0.0326185	1.81e-10	Down
SNORD116-23	small nucleolar RNA, C/D box 116-23(SNORD116-23)	0.0311193	3.26e-10	Down
SNORD116-24	small nucleolar RNA, C/D box 116-24(SNORD116-24)	0.160881	9.07e-09	Down
SNORD116-25	small nucleolar RNA, C/D box 116-25(SNORD116-25)	0.0311368	0.000139918	Down
SNORD116-27	small nucleolar RNA, C/D box 116-27(SNORD116-27)	0.111441	0.00528843	Down
SNORD116-4	small nucleolar RNA, C/D box 116-4(SNORD116-4)	0.168083	0.00766211	Down
SNORD116-6	small nucleolar RNA, C/D box 116-6(SNORD116-6)	0.24011	0.000255756	Down
SNORD116-8	small nucleolar RNA, C/D box 116-8(SNORD116-8)	0.116238	3.19e-06	Down
SNORD116-9	small nucleolar RNA, C/D box 116-9(SNORD116-9)	0.0796295	0.00557658	Down
SNORD119	small nucleolar RNA, C/D box 119(SNORD119)	0.154691	0.00485353	Down
SNORD12	small nucleolar RNA, C/D box 12(SNORD12)	0.0444217	7.7e-16	Down
SNORD12B	small nucleolar RNA, C/D box 12B(SNORD12B)	0.153345	5.46e-10	Down
SNORD12C	small nucleolar RNA, C/D box 12C(SNORD12C)	0.0807571	5.87e-11	Down
SNORD133	small nucleolar RNA, C/D box 133(SNORD133)	0.0391105	0.000802944	Down
SNORD141B	small nucleolar RNA, C/D box 141B(SNORD141B)	2.70042	0.000892135	Up
SNORD142	small nucleolar RNA, C/D box 142(SNORD142)	0.104154	0.000594187	Down
SNORD14A	small nucleolar RNA, C/D box 14A(SNORD14A)	0.178539	0.000761605	Down
SNORD14C	small nucleolar RNA, C/D box 14C(SNORD14C)	0.0305321	9.81e-27	Down
SNORD14D	small nucleolar RNA, C/D box 14D(SNORD14D)	0.136509	1.41e-09	Down
SNORD15A	small nucleolar RNA, C/D box 15A(SNORD15A)	0.0376761	0.000159643	Down
SNORD15B	small nucleolar RNA, C/D box 15B(SNORD15B)	0.101732	1.62e-08	Down
SNORD16	small nucleolar RNA, C/D box 16(SNORD16)	0.0636165	2.37e-12	Down
SNORD18A	small nucleolar RNA, C/D box 18A(SNORD18A)	0.129687	0.000522358	Down
SNORD18C	small nucleolar RNA, C/D box 18C(SNORD18C)	0.207425	0.000224899	Down
SNORD1C	small nucleolar RNA, C/D box 1C(SNORD1C)	0.153695	0.0017944	Down
SNORD2	small nucleolar RNA, C/D box 2(SNORD2)	0.331649	0.000297671	Down
SNORD22	small nucleolar RNA, C/D box 22(SNORD22)	0.0180462	1.92e-06	Down
SNORD23	small nucleolar RNA, C/D box 23(SNORD23)	0.010241	1.67e-05	Down
SNORD25	small nucleolar RNA, C/D box 25(SNORD25)	0.174853	0.000381097	Down
SNORD27	small nucleolar RNA, C/D box 27(SNORD27)	0.095191	2.93e-12	Down
SNORD28	small nucleolar RNA, C/D box 28(SNORD28)	0.133763	4.12e-08	Down
SNORD30	small nucleolar RNA, C/D box 30(SNORD30)	0.348616	0.00405799	Down
SNORD31	small nucleolar RNA, C/D box 31(SNORD31)	0.174713	3.23e-05	Down
SNORD32A	small nucleolar RNA, C/D box 32A(SNORD32A)	0.153972	0.000604802	Down
SNORD33	small nucleolar RNA, C/D box 33(SNORD33)	0.287543	4.88e-05	Down
SNORD34	small nucleolar RNA, C/D box 34(SNORD34)	0.0844391	6.52e-06	Down
SNORD35A	small nucleolar RNA, C/D box 35A(SNORD35A)	0.276077	0.000355884	Down
SNORD35B	small nucleolar RNA, C/D box 35B(SNORD35B)	0.0528979	2.72e-07	Down
SNORD36A	small nucleolar RNA, C/D box 36A(SNORD36A)	0.188169	3.13e-06	Down
SNORD36C	small nucleolar RNA, C/D box 36C(SNORD36C)	0.0317454	7.47e-20	Down
SNORD37	small nucleolar RNA, C/D box 37(SNORD37)	0.0145393	0.000113757	Down
SNORD38A	small nucleolar RNA, C/D box 38A(SNORD38A)	0.0488979	3.47e-06	Down
SNORD3A	small nucleolar RNA, C/D box 3A(SNORD3A)	0.0235807	6.73e-21	Down
SNORD3B-1	small nucleolar RNA, C/D box 3B-1(SNORD3B-1)	0.0181119	1.59e-27	Down
SNORD3B-2	small nucleolar RNA, C/D box 3B-2(SNORD3B-2)	0.0519627	6.27e-16	Down
SNORD3C	small nucleolar RNA, C/D box 3C(SNORD3C)	0.0802969	7.3e-14	Down
SNORD3D	small nucleolar RNA, C/D box 3D(SNORD3D)	0.00136215	2.74e-13	Down
SNORD43	small nucleolar RNA, C/D box 43(SNORD43)	0.0787539	0.000245166	Down
SNORD45A	small nucleolar RNA, C/D box 45A(SNORD45A)	0.126377	1.61e-05	Down
SNORD45C	small nucleolar RNA, C/D box 45C(SNORD45C)	0.133825	0.006097	Down
SNORD46	small nucleolar RNA, C/D box 46(SNORD46)	0.143331	9.3e-13	Down
SNORD47	small nucleolar RNA, C/D box 47(SNORD47)	0.28043	6.46e-05	Down
SNORD49A	small nucleolar RNA, C/D box 49A(SNORD49A)	0.040688	4.42e-10	Down
SNORD50B	small nucleolar RNA, C/D box 50B(SNORD50B)	0.340874	0.00238945	Down
SNORD51	small nucleolar RNA, C/D box 51(SNORD51)	0.180942	0.00561153	Down
SNORD54	small nucleolar RNA, C/D box 54(SNORD54)	0.16235	0.00656716	Down
SNORD56	small nucleolar RNA, C/D box 56(SNORD56)	0.257363	0.00115089	Down
SNORD60	small nucleolar RNA, C/D box 60(SNORD60)	0.0198503	5.77e-14	Down
SNORD65	small nucleolar RNA, C/D box 65(SNORD65)	0.037694	2.01e-10	Down
SNORD66	small nucleolar RNA, C/D box 66(SNORD66)	0.0496056	0.00271419	Down
SNORD7	small nucleolar RNA, C/D box 7(SNORD7)	0.03527	0.000370106	Down
SNORD72	small nucleolar RNA, C/D box 72(SNORD72)	0.0783773	0.00417573	Down
SNORD74	small nucleolar RNA, C/D box 74(SNORD74)	0.286954	0.00678805	Down
SNORD75	small nucleolar RNA, C/D box 75(SNORD75)	0.0193618	7.07e-10	Down
SNORD77	small nucleolar RNA, C/D box 77(SNORD77)	0.182779	0.000225168	Down
SNORD78	small nucleolar RNA, C/D box 78(SNORD78)	0.0279055	1.3e-09	Down
SNORD79	small nucleolar RNA, C/D box 79(SNORD79)	0.157215	1.19e-06	Down
SNORD8	small nucleolar RNA, C/D box 8(SNORD8)	0.0393784	3.41e-14	Down
SNORD80	small nucleolar RNA, C/D box 80(SNORD80)	0.131745	3.34e-11	Down
SNORD81	small nucleolar RNA, C/D box 81(SNORD81)	0.18402	4.34e-05	Down
SNORD82	small nucleolar RNA, C/D box 82(SNORD82)	0.0700042	7.8e-06	Down
SNORD83A	small nucleolar RNA, C/D box 83A(SNORD83A)	0.110525	3.68e-06	Down
SNORD83B	small nucleolar RNA, C/D box 83B(SNORD83B)	0.0590688	1.48e-07	Down
SNORD87	small nucleolar RNA, C/D box 87(SNORD87)	0.272192	0.00234621	Down
SNORD88A	small nucleolar RNA, C/D box 88A(SNORD88A)	0.0552081	0.000644072	Down
SNORD88C	small nucleolar RNA, C/D box 88C(SNORD88C)	0.0525743	8.49e-06	Down
SNORD9	small nucleolar RNA, C/D box 9(SNORD9)	0.0937693	8.73e-05	Down
SNORD91B	small nucleolar RNA, C/D box 91B(SNORD91B)	0.0952942	2.45e-07	Down
SNORD92	small nucleolar RNA, C/D box 92(SNORD92)	0.0800599	0.00563544	Down
SNORD94	small nucleolar RNA, C/D box 94(SNORD94)	0.0136956	7.8e-23	Down
SNORD96A	small nucleolar RNA, C/D box 96A(SNORD96A)	0.197215	0.000193303	Down
SNORD97	small nucleolar RNA, C/D box 97(SNORD97)	0.0126531	5.03e-52	Down

### Sheet: MV 8h
MV 8h
Gene symbol	Gene name	Fold change	p value	Regulation
LINC00174	long intergenic non-protein coding RNA 174 (LINC00174)	2.98326	0.0123525	Up
LINC00938	long intergenic non-protein coding RNA 938 (LINC00938)	0.402605	0.00532958	Down
LINC01124	long intergenic non-protein coding RNA 1124 (LINC01124)	0.179099	0.00620764	Down
LINC01559	long intergenic non-protein coding RNA 174 (LINC01559)	2.54336	0.000655383	Up
LINC02260	long intergenic non-protein coding RNA 174 (LINC02260)	0.311254	0.00030222	Down
MIR3142HG	microRNA MIR3142 Host Gene	3.23555	0.00704791	Up
MIR4426	microRNA 4426(MIR4426)	0.381119	0.026149	Down
MIR4435-2HG	microRNA MIR4435 Host Gene	0.274317	0.00265908	Down
RNU1-4	RNA, U1 small nuclear 4(RNU1-4)	0.451967	0.0340531	Down
RNVU1-14	RNA, varient U1 small nuclear 14(RNVU1-14)	0.451967	0.0479962	Down
RNVU1-19	RNA, varient U1 small nuclear 19(RNVU1-19)	0.516853	0.000499063	Down
RNVU1-3	RNA, varient U1 small nuclear 3(RNVU1-3)	0.198023	0.0457491	Down
RNVU1-4	RNA, varient U1 small nuclear 4(RNVU1-4)	0.0711583	0.00476888	Down
RNVU1-6	RNA, varient U1 small nuclear 6(RNVU1-6)	0.0960352	0.000917606	Down
RNVU1-7	RNA, varient U1 small nuclear 7(RNVU1-7)	0.0784105	0.0012226	Down
RNVU1-8	RNA, varient U1 small nuclear 8(RNVU1-8)	0.0463267	0.00363303	Down
SCARNA12	small Cajal body-specific RNA 12(SCARNA12)	0.264222	0.000679143	Down
SCARNA2	small Cajal body-specific RNA 2(SCARNA2)	0.241102	0.000995944	Down
SCARNA20	small Cajal body-specific RNA 20(SCARNA20)	0.28275	0.00112313	Down
SCARNA22	small Cajal body-specific RNA 22(SCARNA22)	0.126557	0.0152199	Down
SCARNA28	small Cajal body-specific RNA 28(SCARNA28)	0.377479	1.22e-05	Down
SNAR-B2	small ILF3/NF90-associated RNA B2(SNAR-B2)	0.169673	0.00257093	Down
SNHG15	small nucleolar RNA host gene 15(SNHG15)	4.61886	0.0165039	Up
SNORA10	small nucleolar RNA, H/ACA box 10(SNORA10)	0.492585	0.000141311	Down
SNORA12	small nucleolar RNA, H/ACA box 12(SNORA12)	0.196462	0.00491811	Down
SNORA16A	small nucleolar RNA, H/ACA box 16A(SNORA16A)	0.44659	0.0186485	Down
SNORA22	small nucleolar RNA, H/ACA box 22(SNORA22)	0.154204	0.000211064	Down
SNORA24	small nucleolar RNA, H/ACA box 24(SNORA24)	2.93374	0.000808039	Up
SNORA26	small nucleolar RNA, H/ACA box 26(SNORA26)	0.101124	0.000849755	Down
SNORA28	small nucleolar RNA, H/ACA box 28(SNORA28)	0.230419	0.00239911	Down
SNORA4	small nucleolar RNA, H/ACA box 4(SNORA4)	0.254402	0.015169	Down
SNORA48	small nucleolar RNA, H/ACA box 48(SNORA48)	0.455217	0.0105106	Down
SNORA50C	small nucleolar RNA, H/ACA box 50C(SNORA50C)	0.134364	0.00863233	Down
SNORA52	small nucleolar RNA, H/ACA box 52(SNORA52)	0.289638	0.0041599	Down
SNORA5C	small nucleolar RNA, H/ACA box 5C(SNORA5C)	0.345246	0.00845145	Down
SNORA64	small nucleolar RNA, H/ACA box 64(SNORA64)	0.273899	2.62e-05	Down
SNORA67	small nucleolar RNA, H/ACA box 67(SNORA67)	0.2164	0.00120386	Down
SNORA68	small nucleolar RNA, H/ACA box 22(SNORA22)	0.305505	0.000554115	Down
SNORA71A	small nucleolar RNA, H/ACA box 71A(SNORA71A)	0.29458	0.00229494	Down
SNORA71C	small nucleolar RNA, H/ACA box 71C(SNORA71C)	0.114843	0.0158854	Down
SNORA71D	small nucleolar RNA, H/ACA box 71D(SNORA71D)	0.197252	2.26e-08	Down
SNORA73B	small nucleolar RNA, H/ACA box 73B(SNORA73B)	0.102938	0.00444835	Down
SNORA7B	small nucleolar RNA, H/ACA box 7B(SNORA7B)	0.348135	0.000202377	Down
SNORA8	small nucleolar RNA, H/ACA box 8(SNORA8)	0.237277	0.0029915	Down
SNORA80A	small nucleolar RNA, H/ACA box 80A(SNORA80A)	0.113955	0.00655438	Down
SNORA9	small nucleolar RNA, H/ACA box 9(SNORA9)	0.0791652	8.77e-06	Down
SNORA94	small nucleolar RNA, H/ACA box 94(SNORA94)	0.11883	0.014447	Down
SNORD10	small nucleolar RNA, C/D box 10(SNORD10)	0.325463	0.00310805	Down
SNORD102	small nucleolar RNA, C/D box 102(SNORD102)	0.107425	0.00713911	Down
SNORD116-14	small nucleolar RNA, C/D box 116-14(SNORD116-14)	2.44147	0.00301775	Up
SNORD116-15	small nucleolar RNA, C/D box 116-15(SNORD116-15)	0.236393	2.13e-05	Down
SNORD116-16	small nucleolar RNA, C/D box 116-16(SNORD116-16)	0.0387805	0.000354655	Down
SNORD116-22	small nucleolar RNA, C/D box 116-22(SNORD116-22)	0.165666	0.000215487	Down
SNORD12	small nucleolar RNA, C/D box 12(SNORD12)	0.148497	0.000141648	Down
SNORD12B	small nucleolar RNA, C/D box 12B(SNORD12B)	0.24869	0.00691045	Down
SNORD12C	small nucleolar RNA, C/D box 12C(SNORD12C)	0.376151	0.0161047	Down
SNORD142	small nucleolar RNA, C/D box 142(SNORD142)	0.413857	0.00128962	Down
SNORD14C	small nucleolar RNA, C/D box 14C(SNORD14C)	0.0889098	0.0113636	Down
SNORD14D	small nucleolar RNA, C/D box 14D(SNORD14D)	0.155643	0.00313406	Down
SNORD15B	small nucleolar RNA, C/D box 15B(SNORD15B)	0.386313	0.00346825	Down
SNORD23	small nucleolar RNA, C/D box 23(SNORD23)	0.376611	0.0116623	Down
SNORD24	small nucleolar RNA, C/D box 24(SNORD24)	0.167826	0.0158527	Down
SNORD25	small nucleolar RNA, C/D box 25(SNORD25)	0.272469	0.00637396	Down
SNORD27	small nucleolar RNA, C/D box 27(SNORD27)	0.401259	0.00031063	Down
SNORD28	small nucleolar RNA, C/D box 28(SNORD28)	0.299808	0.00423348	Down
SNORD30	small nucleolar RNA, C/D box 30(SNORD30)	0.284953	0.00922934	Down
SNORD31	small nucleolar RNA, C/D box 31(SNORD31)	0.3126	0.00444405	Down
SNORD35A	small nucleolar RNA, C/D box 35A(SNORD35A)	0.320944	0.0161849	Down
SNORD36C	small nucleolar RNA, C/D box 36C(SNORD36C)	0.472456	0.00388893	Down
SNORD38A	small nucleolar RNA, C/D box 28A(SNORD38A)	0.263989	0.00450874	Down
SNORD3D	small nucleolar RNA, C/D box 3D(SNORD3D)	0.206707	9.14e-05	Down
SNORD46	small nucleolar RNA, C/D box 46(SNORD46)	0.029954	0.0227239	Down
SNORD49A	small nucleolar RNA, C/D box 49A(SNORD49A)	0.437564	0.0031596	Down
SNORD60	small nucleolar RNA, C/D box 60(SNORD60)	0.268459	0.000165725	Down
SNORD62B	small nucleolar RNA, C/D box 62B(SNORD62B)	0.156163	0.0135825	Down
SNORD65	small nucleolar RNA, C/D box 65(SNORD65)	18.1159	0.000621891	Up
SNORD68	small nucleolar RNA, C/D box 68(SNORD68)	0.230285	0.0112909	Down
SNORD7	small nucleolar RNA, C/D box 7(SNORD7)	0.292669	0.00117883	Down
SNORD75	small nucleolar RNA, C/D box 75(SNORD75)	0.0228863	0.00462067	Down
SNORD78	small nucleolar RNA, C/D box 78(SNORD78)	0.225906	0.00305949	Down
SNORD79	small nucleolar RNA, C/D box 79(SNORD79)	0.214013	0.0418037	Down
SNORD8	small nucleolar RNA, C/D box 8(SNORD8)	0.465764	3.59e-05	Down
SNORD80	small nucleolar RNA, C/D box 80(SNORD80)	0.181177	0.0117883	Down
SNORD9	small nucleolar RNA, C/D box 9(SNORD9)	0.418305	0.0055384	Down
SNORD91B	small nucleolar RNA, C/D box 91B(SNORD91B)	0.163808	0.000618089	Down
SNORD94	small nucleolar RNA, C/D box 94(SNORD94)	0.155309	0.000150713	Down
SNORD97	small nucleolar RNA, C/D box 97(SNORD97)	0.218176	0.00121424	Down
